# Predicting GD2 expression across cancer types by the integration of pathway topology and transcriptome data

**DOI:** 10.1101/2025.05.21.655303

**Authors:** Arsenij Ustjanzew, Federico Marini, Saskia Wagner, Arthur Wingerter, Roger Sandhoff, Jörg Faber, Claudia Paret

## Abstract

The disialoganglioside GD2 is a key cancer therapy target due to its overexpression in several cancer types and limited expression in normal tissues. We developed a computational framework integrating reaction activity scores derived from transcriptomic data with glycosphingolipid biosynthesis pathway to predict GD2 expression. We labeled specific reactions as GD2-promoting or -mitigating, and used their cumulative activity as features to distinguish neuroblastoma from normal tissue. Predicted GD2 scores were validated by comparing them with literature-reported values and by assessing GD2 expression through flow cytometry in clear cell sarcoma of the kidney, which express GD2 at high level according to the GD2 scores. GD2 expression heterogeneity across cancer subtypes indicated patient subgroups potentially suitable for targeted therapy, and a role of *B4GALNT1* amplification as a GD2 promoting factor. We offer our approach via the R package GD2Viz including also an interactive Shiny application and enable an enhanced processing of custom datasets.
