## Supplemental File 1 for "Predicting GD2 expression across cancer types by the integration of pathway topology and transcriptome data"

### Sheet: Kernel_eval
	Kernel	Parameter	#SupportVectors	Precision	Recall	F1	Balanced Accuracy
SVM_1	vanilladot		174	0.99	0.6	0.75	0.8
SVM_2	rbfdot	sigma=0.01	272	1	0.07	0.14	0.54
SVM_3	rbfdot	sigma=0.03	252	1	0.46	0.63	0.73
SVM_4	rbfdot	sigma=0.05	226	1	0.5	0.67	0.75
SVM_5	rbfdot	sigma=0.1	204	0.99	0.56	0.71	0.78
SVM_6	rbfdot	sigma=0.5	193	0.97	0.64	0.77	0.82
SVM_7	rbfdot	sigma=1	202	0.97	0.64	0.77	0.82
SVM_8	rbfdot	sigma=3	409	0.96	0.66	0.78	0.83
SVM_9	rbfdot	sigma=10	908	0.95	0.66	0.78	0.83
SVM_10	polydot	degree=1	174	0.99	0.6	0.75	0.8
SVM_11	tanhdot	scale=0.01, offset=0.01	273	0	0	0	0.5
SVM_12	tanhdot	scale=0.01, offset=0.05	274	0	0	0	0.5
SVM_13	tanhdot	scale=0.01, offset=0.1	274	0	0	0	0.5
SVM_14	tanhdot	scale=0.01, offset=0.5	271	1	0.05	0.1	0.53
SVM_15	tanhdot	scale=0.01, offset=1	272	1	0.01	0.01	0.5
SVM_16	tanhdot	scale=0.01, offset=2	272	0	0	0	0.5
SVM_17	tanhdot	scale=0.05, offset=1	270	0.01	0.01	0.01	0.5
SVM_18	tanhdot	scale=0.1, offset=1	271	0.01	0.01	0.01	0.5
SVM_19	tanhdot	scale=0.5, offset=1	273	0	0	0	0.49
SVM_20	tanhdot	scale=1, offset=1	272	0	0	0	0.49
SVM_21	laplacedot	sigma=0.01	278	0	0	0	0.5
SVM_22	laplacedot	sigma=0.05	247	1	0.57	0.73	0.79
SVM_23	laplacedot	sigma=0.1	212	0.98	0.61	0.75	0.81
SVM_24	laplacedot	sigma=0.5	219	0.96	0.68	0.79	0.84
SVM_25	laplacedot	sigma=1	378	0.96	0.68	0.8	0.84
SVM_26	laplacedot	sigma=3	1596	0.95	0.69	0.8	0.85
SVM_27	laplacedot	sigma=10	5119	0.99	0.71	0.83	0.86
SVM_28	besseldot	sigma=0.01, order=0.5, degree=1	272	0	0	0	0.5
SVM_29	besseldot	sigma=0.05, order=0.5, degree=1	274	0	0	0	0.5
SVM_30	besseldot	sigma=0.1, order=0.5, degree=1	274	0	0	0	0.5
SVM_31	besseldot	sigma=0.4, order=0.5, degree=1	236	1	0.32	0.48	0.66
SVM_32	besseldot	sigma=0.5, order=0.5, degree=1	219	1	0.29	0.45	0.65
SVM_33	besseldot	sigma=1, order=0.5, degree=1	191	0.15	0.95	0.26	0.93
SVM_34	anovadot	sigma=0.01, degree=1	272	1	0.07	0.12	0.53

### Sheet: Alternative Reaction Combis
	Precision	Recall	F1	BA	GD2r+	GD2r-
r1	0.99	0.6	0.75	0.8	R05946,R05940	R05939,R05948,R05947,R05941
r2	0.96	0.49	0.64	0.74	R05937,R05946,R05940	R05939,R05948,R05947,R05941
r3	0.97	0.51	0.67	0.76	R05946,R05940	R05939,R05948,R05947,R05941,R05952
r4	0.97	0.53	0.69	0.76	R05946,R05940	R05939,R05948,R05947,R05941,R05949
r5	0.96	0.57	0.72	0.79	R05946,R05940	R05948,R05947
r6	0.96	0.53	0.68	0.76	R05946,R05940	R05939,R05948,R05947
r7	0.84	0.38	0.53	0.69	R05946,R05940	R05939,R05941,R05948
r8	0.96	0.58	0.72	0.79	R05946,R05940	R05939,R05941,R05948,R05947,R05938
r9	0.95	0.44	0.6	0.72	R05946,R05940,R05937	R05939,R05941,R05948,R05947,R05938
r10	0.93	0.62	0.74	0.81	R05946,R05940	R05939,R05941,R05948,R05947,R05938,R05956
r11	0.97	0.46	0.63	0.73	R05946,R05940,R05937	R05939,R05941,R05948,R05947,R05938,R05956
r12	0	0	0	0.5	R05946	R05939,R05941,R05948,R05947
r13	0	0	0	0.5	R05946	R05948,R05947
r14	0	0	0	0.5	R05946	R05948
r15	0	0	0	0.5	R05940	R05948
r16	0.77	0.15	0.25	0.57	R05940,R05946	R05948
r17	0	0	0	0.5	R05940,R05946	R05948,R05949
