## Supplemental File 2 for "Predicting GD2 expression across cancer types by the integration of pathway topology and transcriptome data"

### Sheet: Fig3A - TCGA tumor
Tumor Type	Abbreviation
Brain Lower Grade Glioma	LGG
Sarcoma	SARC
Skin Cutaneous Melanoma	SKCM
Glioblastoma Multiforme	GBM
Pheochromocytoma & Paraganglioma	PCPG
Lung Squamous Cell Carcinoma	LUSC
Testicular Germ Cell Tumor	TGCT
Mesothelioma	MESO
Head & Neck Squamous Cell Carcinoma	HNSC
Esophageal Carcinoma	ESCA
Liver Hepatocellular Carcinoma	LIHC
Breast Invasive Carcinoma	BRCA
Stomach Adenocarcinoma	STAD
Kidney Clear Cell Carcinoma	KIRC
Uterine Carcinosarcoma	UCS
Lung Adenocarcinoma	LUAD
Prostate Adenocarcinoma	PRAD
Rectum Adenocarcinoma	READ
Colon Adenocarcinoma	COAD
Pancreatic Adenocarcinoma	PAAD
Cervical & Endocervical Cancer	CESC
Diffuse Large B-Cell Lymphoma	DLBC
Bladder Urothelial Carcinoma	BLCA
Cholangiocarcinoma	CHOL
Ovarian Serous Cystadenocarcinoma	OV
Uterine Corpus Endometrioid Carcinoma	UCEC
Thyroid Carcinoma	THCA
Kidney Papillary Cell Carcinoma	KIRP
Uveal Melanoma	UVM
Adrenocortical Cancer	ACC
Thymoma	THYM
Acute Myeloid Leukemia	AML
Kidney Chromophobe	KICH

### Sheet: Fig3B - TCGA normal
Tumor Type	Abbreviation
Breast Invasive Carcinoma	BRCA
Glioblastoma Multiforme	GBM
Prostate Adenocarcinoma	PRAD
Uterine Corpus Endometrioid Carcinoma	UCEC
Bladder Urothelial Carcinoma	BLCA
Rectum Adenocarcinoma	READ
Lung Squamous Cell Carcinoma	LUSC
Lung Adenocarcinoma	LUAD
Stomach Adenocarcinoma	STAD
Thyroid Carcinoma	THCA
Cholangiocarcinoma	CHOL
Esophageal Carcinoma	ESCA
Head & Neck Squamous Cell Carcinoma	HNSC
Colon Adenocarcinoma	COAD
Liver Hepatocellular Carcinoma	LIHC
Kidney Clear Cell Carcinoma	KIRC
Kidney Chromophobe	KICH
Kidney Papillary Cell Carcinoma	KIRP

### Sheet: Fig3C - GTEx
Tissue Type	Abbreviation
Brain - Nucleus Accumbens (Basal Ganglia)	BNA
Brain - Hypothalamus	BHYP
Brain - Cerebellar Hemisphere	BCH
Brain - Cerebellum	BC
Brain - Caudate (Basal Ganglia)	BCBG
Colon - Sigmoid	COS
Uterus	UTR
Brain - Amygdala	BAMY
Brain - Frontal Cortex (Ba9)	BFC
Esophagus - Gastroesophageal Junction	EGJ
Brain - Substantia Nigra	BSN
Esophagus - Muscularis	EM
Cervix - Ectocervix	CERV
Brain - Anterior Cingulate Cortex (Ba24)	BAC
Brain - Putamen (Basal Ganglia)	BPUT
Brain - Cortex	BCX
Brain - Hippocampus	BHIP
Nerve - Tibial	NTIB
Prostate	PRA
Artery - Coronary	ACOR
Bladder	BLAD
Vagina	VAG
Breast - Mammary Tissue	BMT
Artery - Aorta	AAO
Artery - Tibial	ATIB
Lung	LNG
Adipose - Visceral (Omentum)	AVO
Ovary	OVAR
Colon - Transverse	COT
Small Intestine - Terminal Ileum	SITI
Fallopian Tube	FTUB
Brain - Spinal Cord (Cervical C-1)	BSC
Adipose - Subcutaneous	ASUB
Thyroid	THYR
Skin - Not Sun Exposed (Suprapubic)	SNE
Muscle - Skeletal	MSK
Minor Salivary Gland	MSG
Skin - Sun Exposed (Lower Leg)	SSE
Heart - Atrial Appendage	HAA
Liver	LIV
Stomach	STOM
Spleen	SPL
Esophagus - Mucosa	EMU
Heart - Left Ventricle	HLV
Pancreas	PANC
Pituitary	PIT
Adrenal Gland	ADG
Kidney - Cortex	KCX
Testis	TEST
Whole Blood	WB

### Sheet: Fig3D - TARGET tumor
Tumor Type	Abbreviation
Clear Cell Sarcoma Of The Kidney	CCSK
Neuroblastoma	NB
Wilms Tumor	WT
Kidney, Rhabdoid Tumor	KRT
Acute Myeloid Leukemia, Induction Failure Subproject	AMLIF
Acute Myeloid Leukemia	AML
Acute Lymphoblastic Leukemia	ALL

### Sheet: Fig3E - St.JudeCloud tumor
Tumor.type	Abbreviation
Neuroblastoma	NB
Osteosarcoma	OS
Medulloblastoma, Group 3	MB, Gr3
Retinoblastoma	RB
Large Cell/Anaplastic Medulloblastoma	LC, MB
High-Grade Glioma, NOS	HGG, NOS
Ependymomal Tumor, Supratentorial	ET, ST
Desmoplastic Small Round Cell Tumor	DSRCT
Ependymomal Tumor, Posterior Fossa	ET, PF
Desmoid/Aggressive Fibromatosis	DAF
Melanoma	MEL
Ependymomal Tumor, Anaplastic	ET, ANA
Ependymomal Tumor	ET
Spitzoid Melanoma	SPM
Medulloblastoma, SHH subtype	MB, SHH
Medulloblastoma	MB
Pineoblastoma	PB
Embryonal Rhabdomyosarcoma	ERMS
Dysembryoplastic Neuroepithelial Tumor	DNET
High-Grade Neuroepithelial Tumor	HGNET
Medulloblastoma, Group 4	MB, Gr4
Solid Cancer of Unknown Primary	SCUP
Atypical Teratoid/Rhabdoid Tumor	ATRT
Alveolar Rhabdomyosarcoma	ARMS
D/N Medulloblastoma, SHH subtype	MB, DSHH
Low-Grade Glioma, NOS	LGG, NOS
Medulloblastoma, WNT subtype	MB, WNT
Spindle Cell Sarcoma, NOS	SCS, NOS
Ganglioglioma	GG
Choroid Plexus Carcinoma	CPC
Pilocytic Astrocytoma	PA
Craniopharyngioma, Adamantinomatous Type	CPA, AT
Myxopapillary Ependymoma	MPE
Miscellaneous Brain Tumor	MBT
Rhabdomyosarcoma	RMS
Mixed Germ Cell Tumor, Testis	MGCT, T
Burkitt Lymphoma	BL
Ewing Sarcoma	ES
Synovial Sarcoma	SS
Botryoid Type Embryonal Rhabdomyosarcoma	BT, ER
Hepatocellular Carcinoma	HCC
Wilms, Bilateral	WB
Papillary Thyroid Cancer	PTC
Wilms	WT
Renal Cell Carcinoma	RCC
Diffuse Large B-cell Lymphoma, NOS	DLBCL, NOS
Hepatoblastoma	HB
T-cell ALL	T-ALL
AML	AML
AMKL	AMKL
Myelodysplastic Syndromes	MDS
Adrenocortical Carcinoma	ACC
Acute Myelomonocytic Leukemia	AMML
Acute Leukemias of Ambiguous Lineage	ALAL
B-cell ALL	B-ALL

### Sheet: Fig3F - CBTTC tumor
Tumor.type	Abbreviation
Brainstem glioma- Diffuse intrinsic pontine glioma	BSG, DIPG
Neuroblastoma	NB
Supratentorial or Spinal Cord PNET	PNET, SS
High-grade glioma/astrocytoma (WHO grade III/IV)	HGG, WHOIII/IV
Ependymoma	EPN
Medulloblastoma	MB
Pineoblastoma	PB
Atypical Teratoid Rhabdoid Tumor (ATRT)	ATRT
Dysplasia/Gliosis	DYS/GLI
Chordoma	CHD
Germinoma	GER
Choroid plexus papilloma	CPP
Metastatic secondary tumors	MST
Neurofibroma/Plexiform	NF/PLX
Ganglioglioma	GG
Craniopharyngioma	CP
Low-grade glioma/astrocytoma (WHO grade I/II)	LGG/AST, WHOI/II
Dysembryoplastic neuroepithelial tumor (DNET)	DNET
Ewing's Sarcoma	ES
Teratoma	TER
Glial-neuronal tumor NOS	GNT, NOS
Langerhans Cell histiocytosis	LCH
Schwannoma	SCH
Sarcoma	SARC
Choroid plexus carcinoma	CPC
Malignant peripheral nerve sheath tumor (MPNST)	MPNST
Meningioma	MNG
